# Transcriptomic profiling reveals multiple mechanisms of insecticide resistance in *Aedes aegypti* from Angola

**DOI:** 10.64898/2026.05.21.723794

**Authors:** Henry A. Youd, Jocelyn M. F. Ooi, Abdullahi Muhammad, Mark J. I. Paine, Eric R. Lucas, Xavier Grau-Bové, Linda Grigoraki, Arlete Dina Troco, Ricardo Parreira, Carla A. Sousa, João Pinto, David Weetman

**Affiliations:** Department of Vector Biology, Liverpool School of Tropical Medicine, Pembroke Place, Liverpool, L3 5QA; Centre de Regulació Genòmica, Barcelona, Spain; Institute of Molecular Biology and Biotechnology, Foundation for Research and Technology Hellas (IMBB-FORTH), Crete, Greece; Programa Nacional de Controlo da Malária, Ministério da Saúde de Angola, Luanda, Angola; Global Health and Tropical Medicine, GHTM, Associate Laboratory in Translation and Innovation Towards Global Health, LA-REAL, Instituto de Higiene e Medicina Tropical, IHMT, Universidade NOVA de Lisboa, Lisbon, Portugal

## Abstract

Control of arboviruses remains heavily reliant on insecticide-based vector control targeting adult *Aedes aegypti*, especially during outbreaks, but the effectiveness of these tools can be compromised by insecticide resistance. While the mechanisms underlying resistance have been widely studied in Latin American and South East Asian *Ae. aegypti*, knowledge from African populations is limited, particularly regarding metabolic resistance. To address this knowledge gap, we sequenced the transcriptomes of *Ae. aegypti* collected in Angola, from both unexposed individuals and survivors of exposure to the organophosphate fenitrothion, alongside two insecticide-susceptible laboratory reference strains. Many overexpressed genes belonged to the major detoxification enzyme families, including 96 cytochrome P450 monooxygenases (CYP450s), 18 glutathione S-transferases (GSTs), and 35 carboxylesterases, with multiple genes previously detected as upregulated in Latin American and Asian populations. These included frequently reported, functionally-validated, metabolic resistance genes such as *CYP9J24*, *CYP9J26*, and *CYP6BB2*. However, expression of auxiliary resistance families including hexamerins, heat shock proteins, and odorant binding proteins were linked to the insecticide resistance phenotype, whilst numerous cuticular genes differentiated the Angolan population from both susceptible laboratory strains. A novel candidate, *CYP6AG7*, that was overexpressed after fenitrothion exposure was experimentally validated, and surprisingly metabolised fenitrothion into its toxic oxon form, which it did not subsequently break down. The antioxidant response element (ARE) motif, to which the transcription factor *Maf-S* binds, was detected in all CYP450 overexpressed in the fenitrothion treatment suggesting their potential coordinated induction. Analysis of genetic differentiation revealed several resistance-linked genes under potential selection, and SNP screening identified both known and novel non-synonymous mutations in the voltage-gated sodium channel (*VGSC*) gene, the target for pyrethroid insecticides. This is the first RNAseq dataset for *Ae. aegypti* from Africa in the context of insecticide resistance, providing insight into the complexity of resistance mechanisms, including some shared, and others potentially novel, compared to better studied populations from other geographical regions.

**Author summary:** Dengue, chikungunya, yellow fever, and Zika are diseases that exert an increasing public health burden across Africa, primarily transmitted by the mosquito *Aedes aegypti*. We rely heavily on insecticides to control these mosquitoes, but populations are increasingly developing resistance, making control efforts less effective. While resistance mechanisms have been well-studied in the Americas and Asia, comparatively little is known about how African *Ae. aegypti* resist insecticides. We collected *Ae. aegypti* mosquitoes from Angola and compared the genes expressed in fenitrothion resistant versus susceptible mosquitoes using RNA sequencing. We identified overexpressed candidate insecticide resistance genes from the detoxification enzyme families that mosquitoes use to break down insecticides, including several genes previously linked to resistance in other regions. One novel enzyme identified, CYP6AG7, was experimentally validated and found to convert the pro-insecticide fenitrothion into its harmful form but interestingly not break down this harmful metabolite further. Mutations potentially linked to insecticide resistance were also detected in detoxification genes and insecticide target site genes. Our study provides the first comprehensive molecular characterization of insecticide resistance mechanisms in African *Aedes aegypti,* offering crucial data to inform vector control strategies and insecticide resistance management across the continent as dengue and related diseases continue to spread.
