## Supplementary material for "Transcriptomic profiling reveals multiple mechanisms of insecticide resistance in *Aedes aegypti* from Angola": FileS5

### Sheet: Sig_Fst_Genes
gene_id	gene_name	contig	position	ref	alt	aa_change	NWO	ROC	CON	FEN	absent_sus
AAEL004935	nAChRb2	2	260851442	G	T	K214N	0	0	0.17	0	Yes
AAEL004935	nAChRb2	2	260852154	G	T	V393L	0	0	0.27	0	Yes
AAEL007946	GSTE6	2	351707645	CAGGTCC	GAGCTCT	D171E	0	0	0	0.15	Yes
AAEL007946	GSTE6	2	351708094	T	C	T45A	0	0	0.03	0	Yes
AAEL010154	CYP4AR2	2	380179404	T	G	L29R	0	0	0.5	0.67	Yes
AAEL010154	CYP4AR2	2	380179566	C	G	S83C	0	0	0	0.77	Yes
AAEL010154	CYP4AR2	2	380179758	T	A	V147E	0	0	1	0.67	Yes
AAEL010154	CYP4AR2	2	380179796	T	C	S160P	0	0	0.35	0	Yes
AAEL010154	CYP4AR2	2	380179806	AGGTA	TGGTG	E163V	0	0	1	0	Yes
AAEL010154	CYP4AR2	2	380180100	G	A	G261E	0	0	0.13	0	Yes
AAEL010154	CYP4AR2	2	380180124	C	G	S269C	0	0	0	0.17	Yes
AAEL010154	CYP4AR2	2	380180133	T	C	L272S	0	0	0	0.57	Yes
AAEL010154	CYP4AR2	2	380180180	G	A	D288N	0	0	0	0.23	Yes
AAEL010154	CYP4AR2	2	380180575	T	C	S378P	0	0	0.07	0	Yes
AAEL010154	CYP4AR2	2	380180637	CACTG	AACCA	V400I	0	0	0	0.33	Yes
AAEL010154	CYP4AR2	2	380180822	C	T	T460I	0	0	0	0.03	Yes
AAEL010154	CYP4AR2	2	380180928	AAG	GAA	R496K	0	0	0.15	0.63	Yes
AAEL010154	CYP4AR2	2	380180930	G	C	R496T	0	0	0	0.07	Yes
AAEL003380	CYP4H28	3	79340421	G	A	L507F	0	0	0.5	0.07	Yes
AAEL003380	CYP4H28	3	79340461	A	C	I493M	0	0	0.5	0.07	Yes
AAEL003380	CYP4H28	3	79340514	A	C	L476V	0	0	1	0.03	Yes
AAEL003380	CYP4H28	3	79340634	G	A	P436S	0	0	0	0.03	Yes
AAEL003380	CYP4H28	3	79353142	A	C	I103S	0	0	0	0.33	Yes
AAEL023509	CYP450	3	167617984	A	T	K18N	0	0	0.5	0.33	Yes
AAEL023509	CYP450	3	167627879	C	G	H141Q	0	0	0	0.23	Yes
AAEL023509	CYP450	3	167627943	G	A	V163I	0	0	0	0.33	Yes
AAEL006989	CYP6AG7	3	171418122	G	T	A71S	0	0	0	0.03	Yes
AAEL006989	CYP6AG7	3	171418176	G	A	A89T	0	0	0.07	0.1	Yes
AAEL006989	CYP6AG7	3	171418192	T	C	V94A	0	0	0.13	0	Yes
AAEL006989	CYP6AG7	3	171418551	CGC	TGG	A194G	0	0	0.07	0	Yes
AAEL006989	CYP6AG7	3	171418575	A	T	K201N	0	0	0.03	0	Yes
AAEL006989	CYP6AG7	3	171418760	A	G	E263G	0	0	0.13	0.23	Yes
AAEL006989	CYP6AG7	3	171419086	C	T	P372S	0	0	0.13	0	Yes
AAEL006989	CYP6AG7	3	171419113	CGAAG	AGAAA	S382N	0	0	0	0.03	Yes
AAEL006989	CYP6AG7	3	171419272	C	T	P434S	0	0	0.07	0	Yes
AAEL004935	nAChRb2	2	260850756	G	T	A78S	1	0.95	0.67		No
AAEL004935	nAChRb2	2	260851321	G	A	R174Q	0	0.35	0.17	0	No
AAEL004935	nAChRb2	2	260851745	C	A	T295N		0.5	0.63	1	No
AAEL004935	nAChRb2	2	260852079	G	C	V368L	0	0.03	0	0	No
AAEL004935	nAChRb2	2	260852194	T	C	F406S	0.77	0	0.2	0.67	No
AAEL004935	nAChRb2	2	260852220	A	T	T415S	1	0.9	0.37	1	No
AAEL007946	GSTE6	2	351707566	T	C	N199D	0	0.73	0.9	1	No
AAEL007946	GSTE6	2	351708006	T	G	D74A	0	0.03	0.1	0.1	No
AAEL007946	GSTE6	2	351708069	T	A	Y53F	0.27	0	0	0	No
AAEL007946	GSTE6	2	351708190	C	T	A13T	0.2	0.97	0.8	0.93	No
AAEL010154	CYP4AR2	2	380179607	G	A	D97N	0.17	0	1	1	No
AAEL010154	CYP4AR2	2	380179889	T	A	S191T	0	0.03	1	1	No
AAEL010154	CYP4AR2	2	380179894	T	G	D192E	0	0.03	1	1	No
AAEL010154	CYP4AR2	2	380179990	G	T	L224F	0.03	0	0	0	No
AAEL010154	CYP4AR2	2	380180138	A	G	K274E	0	0.1	0	0	No
AAEL010154	CYP4AR2	2	380180400	A	G	I340V	0.1	0	0.03	0.1	No
AAEL010154	CYP4AR2	2	380180938	C	T	P499S	0	0.07	0	0.15	No
AAEL003380	CYP4H28	3	79340645	G	A	A432V	0.07	0.9	0	0	No
AAEL003380	CYP4H28	3	79340893	C	T	R368Q	0.2	0.73	0.25	0	No
AAEL003380	CYP4H28	3	79341070	T	C	N309S	0.03	0	0	0.2	No
AAEL003380	CYP4H28	3	79352963	G	C	L163V	0.8	0	0	0.23	No
AAEL003380	CYP4H28	3	79353185	T	C	N89D	1	1	1	0.9	No
AAEL003380	CYP4H28	3	79353229	G	T	A74E	1	1	0.15	1	No
AAEL023509	CYP450	3	167617992	C	T	A21V	0.5	0.73	0	0	No
AAEL023509	CYP450	3	167629161	C	A	A353D	1	0.03	0	0.23	No
AAEL023509	CYP450	3	167641160	A	T	D507V	0.47	0	0	0	No
AAEL006989	CYP6AG7	3	171418602	G	C	K210N	0	0.03	0	0	No
AAEL006989	CYP6AG7	3	171418611	GCAAA	ACAAT	T215S	0	0.13	0.03	0.1	No
AAEL006989	CYP6AG7	3	171418615	A	T	T215S	0.2	0.03	0.33	0.8	No
AAEL006989	CYP6AG7	3	171418687	T	C	F239L	0	0.33	0.23	0.57	No
AAEL006989	CYP6AG7	3	171418709	A	G	K246R	0	0.33	0	0.27	No
AAEL006989	CYP6AG7	3	171418756	AGCGA	TGCGG	SE262CG	0	0.3	0	0.23	No
AAEL006989	CYP6AG7	3	171418796	C	G	T275S	0.23	0.07	0.13	0.47	No
AAEL006989	CYP6AG7	3	171418960	G	A	V330I	0	0.27	0.1	0.13	No
AAEL006989	CYP6AG7	3	171419008	T	C	S346P	0	0.03	0.1	0.13	No
AAEL006989	CYP6AG7	3	171419117	G	A	S382N	0.33	0.57	0.77	0.87	No
AAEL006989	CYP6AG7	3	171419137	G	T	V389F	0	0.37	0	0	No
AAEL006989	CYP6AG7	3	171419348	C	T	A459V	0	0.2	0.03	0.1	No
AAEL006989	CYP6AG7	3	171419362	G	A	A464T	0.2	0.13	0.53	0.8	No
AAEL014609	CYP9J26	3	368611452	C	G	L522V	0.23		0.37	0.63	No

### Sheet: VGSC_ACE-1_RDL
gene_id	gene_name	contig	position	ref	alt	aa_change	NWO	ROC	CON	FEN	absent_sus
AAEL008354	RDL	2	41742575	G	T	G64V	0	0	0.07	0	Yes
AAEL008354	RDL	2	41755160	G	T	M97I			0	0.7	Yes
AAEL008354	RDL	2	41847790	G	T	A296S	0	0	0	0.03	Yes
AAEL000511	ACE-1	3	161487451	G	C	L696V	0	0	0	0.1	Yes
AAEL000511	ACE-1	3	161510788	CTGAA	TTGAG	D80N	0	0	0.07	0	Yes
AAEL000511	ACE-1	3	161694909	T	G	L47V	0	0	0.07	0.03	Yes
AAEL000511	ACE-1	3	161695287	A	G	N152D	0	0	0	0.03	Yes
AAEL023266	VGSC	3	315948012	A	C	V1385G		0	1		Yes
AAEL023266	VGSC	3	315983763	C	T	V1012I	0		1	1	Yes
AAEL023266	VGSC	3	315984154	A	G	L959P	0	0	0	0.1	Yes
AAEL023266	VGSC	3	316000485	AG	GA	L875S	0	0	0.03	0	Yes
AAEL023266	VGSC	3	316080722	C	A	V408L	0	0	1	1	Yes
AAEL008354	RDL	2	41786063	T	A	S110T	1	1	1	1	No
AAEL008354	RDL	2	41786089	AA	GG	R119G	0	0.03	0.07	0	No
AAEL008354	RDL	2	41786090	A	G	R119G	0.1	0.13	0.13	0.2	No
AAEL008354	RDL	2	41786219	A	G	I162V	0.5	0.63	0.57	0.45	No
AAEL008354	RDL	2	41790372	AA	GG	N183G	0.97	0.8	0.8	0.65	No
AAEL008354	RDL	2	41790372	AATTTA	GGTTTG	N183G	0.03	0.17	0.17	0.35	No
AAEL008354	RDL	2	41790373	A	G	N183S	0	0.03	0.03	0	No
AAEL008354	RDL	2	41818626	A	G	M240V	0.13	0.6	0.3	0.3	No
AAEL008354	RDL	2	41818626	ATGGA	GTGGG	ME240VG	0	0.03	0	0	No
AAEL008354	RDL	2	41847736	A	G	I278V	0.6	0.7	0.7	0.7	No
AAEL008354	RDL	2	41847769	A	G	N289D	0.3	0.23	0.2	0.2	No
AAEL000511	ACE-1	3	161487441	CAT	GAG	C699S	0	0.2	0	0	No
AAEL000511	ACE-1	3	161510992	C	T	G12S	0	0.23	0.03	0	No
AAEL000511	ACE-1	3	161695158	C	T	L109F	0.2	0.2	0	0	No
AAEL000511	ACE-1	3	161754677	G	T	C45F	0.23	0	0	0	No
AAEL023266	VGSC	3	315939224	A	C	F1554C	0	0.1	1	1	No
AAEL023266	VGSC	3	316014446	C	A	S737I	0	0.03	0.03	0	No
AAEL023266	VGSC	3	316014588	A	T	S711T	0.53	0	1	1	No
AAEL023266	VGSC	3	316080670	T	C	K425R	0.4	1	0.93	1	No
