## Supplementary material for "Transcriptomic profiling reveals multiple mechanisms of insecticide resistance in *Aedes aegypti* from Angola": FileS6

### Sheet: Sheet1
Agam_GeneID	Agam_GeneName	Pathway_Step	Family	Aaeg_GeneID	Aaeg_GeneName	Syntenic
AGAP001076	CYP4G16	Hydrocarbons	P450 decarbonylase	AAEL004054	CYP4G36	Yes
AGAP000877	CYP4G17	Hydrocarbons	P450 decarbonylase	AAEL006824	NA	Yes
AGAP004784	NA	Aldehydes	Reductase	AAEL013910	NA	No
AGAP004784	NA	Aldehydes	Reductase	AAEL013912	NA	No
AGAP004784	NA	Aldehydes	Reductase	AAEL026746	NA	No
AGAP005986	NA	Aldehydes	Reductase	AAEL007220	NA	No
AGAP005984	NA	Aldehydes	Reductase	AAEL007218	NA	Yes
AGAP005985	NA	Aldehydes	Reductase	AAEL007220	NA	No
AGAP004787	NA	Aldehydes	Reductase	AAEL024012	NA	Yes
AGAP001097	NA	Fatty Actyl-CoA	Elongase	AAEL003093	NA	No
AGAP001097	NA	Fatty Actyl-CoA	Elongase	AAEL003977	NA	No
AGAP001097	NA	Fatty Actyl-CoA	Elongase	AAEL009574	NA	No
AGAP001097	NA	Fatty Actyl-CoA	Elongase	AAEL020502	NA	No
AGAP001097	NA	Fatty Actyl-CoA	Elongase	AAEL026052	NA	No
AGAP013094	NA	Fatty Actyl-CoA	Elongase	AAEL000188	NA	Yes
AGAP003195	NA	Fatty Actyl-CoA	Elongase	AAEL000216	NA	No
AGAP003197	NA	Fatty Actyl-CoA	Elongase	AAEL000216	NA	Yes
AGAP003196	NA	Fatty Actyl-CoA	Elongase	AAEL013542	NA	No
AGAP013219	NA	Fatty Actyl-CoA	Elongase	AAEL013542	NA	No
AGAP007264	NA	Fatty Actyl-CoA	Elongase	AAEL008219	NA	Yes
AGAP005512	NA	Fatty Actyl-CoA	Elongase	AAEL011957	NA	Yes
AGAP005512	NA	Fatty Actyl-CoA	Elongase	AAEL011954	NA	No
AGAP004372	NA	Fatty Actyl-CoA	Elongase	AAEL009574	NA	Yes
AGAP004372	NA	Fatty Actyl-CoA	Elongase	AAEL003093	NA	No
AGAP004372	NA	Fatty Actyl-CoA	Elongase	AAEL003977	NA	No
AGAP004372	NA	Fatty Actyl-CoA	Elongase	AAEL020502	NA	No
AGAP004372	NA	Fatty Actyl-CoA	Elongase	AAEL026052	NA	No
AGAP003050	NA	Fatty Actyl-CoA	Desaturase	AAEL003611	NA	Yes
AGAP001899	NA	Precursors	Cytosolic FAS	AAEL008160	FAS2	Yes
AGAP001899	NA	Precursors	Cytosolic FAS	AAEL001194	FAS1	No
AGAP001899	NA	Precursors	Cytosolic FAS	AAEL002228	NA	No
AGAP001899	NA	Precursors	Cytosolic FAS	AAEL002237	NA	No
AGAP001899	NA	Precursors	Cytosolic FAS	AAEL020799	NA	No
AGAP001899	NA	Precursors	Cytosolic FAS	AAEL022506	NA	No
AGAP001899	NA	Precursors	Cytosolic FAS	AAEL029069	NA	No
AGAP008468	NA	Precursors	Cytosolic FAS	AAEL002237	NA	Yes
AGAP008468	NA	Precursors	Cytosolic FAS	AAEL001194	FAS1	No
AGAP008468	NA	Precursors	Cytosolic FAS	AAEL002228	NA	No
AGAP008468	NA	Precursors	Cytosolic FAS	AAEL008160	FAS2	No
AGAP008468	NA	Precursors	Cytosolic FAS	AAEL020799	NA	No
AGAP008468	NA	Precursors	Cytosolic FAS	AAEL022506	NA	No
AGAP008468	NA	Precursors	Cytosolic FAS	AAEL029069	NA	No
AGAP028049	NA	Precursors	Cytosolic FAS	AAEL002228	NA	Yes
AGAP028049	NA	Precursors	Cytosolic FAS	AAEL022506	NA	Yes
AGAP028049	NA	Precursors	Cytosolic FAS	AAEL029069	NA	Yes
AGAP028049	NA	Precursors	Cytosolic FAS	AAEL001194	FAS1	No
AGAP028049	NA	Precursors	Cytosolic FAS	AAEL002237	NA	No
AGAP028049	NA	Precursors	Cytosolic FAS	AAEL008160	FAS2	No
AGAP028049	NA	Precursors	Cytosolic FAS	AAEL020799	NA	No
AGAP001473	NA	Precursors	Propionyl-CoA synthetase	AAEL007283	NA	Yes
